# Integrative taxonomy of *Trichiurus* (Scombriformes: Trichiuridae) reveals a new cutlassfish species from Java, Indonesia

**DOI:** 10.64898/2026.05.05.722933

**Authors:** Tianqin Wu, Chenhong Li

## Abstract

The genus *Trichiurus* is the most economically valuable fish in the family Trichiuridae, currently recognized to include 10 valid species. However, historically numerous morphologically similar congeners have been erroneously assigned as synonyms or subspecies of *T. lepturus*. In this study, we examined 16 hairtail specimens collected from the southern waters of Java Island, Indonesia. Integrated morphological and mitochondrial phylogenetic analyses (COX1 and 16S rRNA), compared against global *Trichiurus* sequences, revealed that these specimens form an independent lineage that diverged early from other congeners. Consequently, we describe this lineage as a previously undescribed cryptic species. Diagnostic characters include: first anal-fin spine below 36th–37th dorsal-fin rays; anus below 35th–36th dorsal-fin rays; anteriormost tip of supraoccipital well posterior to posterior distal margin of eye; anterior margin of the pectoral-fin spine non-serrated; fangs on both jaws with barb-like processes; upper jaw long, mean 16.6% (15.5–17.6%) of preanal length; snout short, 12.0% (10.9–13.1%) of preanal length; eye small, diameter 5.3% (4.3–5.7%) of preanal length; and absence of hyperostosis on dorsal cranium. We herein propose the name ***Trichiurus javaensis* sp. nov**., and provide a formal morphological description and diagnostic characterization of this species.
