## Supplementary Table 2 for "Integrative taxonomy of *Trichiurus* (Scombriformes: Trichiuridae) reveals a new cutlassfish species from Java, Indonesia"

### Sheet: Sheet1
Specimens No.	Species	Collection information	Standard length SL (mm)	Preanal length PL (mm)	Head length HL (mm)	Pectoral fin rays	Dorsal fin rays opposite first anal spine	Upper jaw length	Snout length	Body depth at dorsal-fin origin	Body width at dorsal-fin origin	Body depth at anus	Body width at anus	Pectoral fin length	Pre-dorsal length	Eye diameter	Interorbital width	HL/PL	Upper jaw length/Preanal length	Snout length/PL	Body depth at dorsal-fin origin/PL	Body width at dorsal-fin origin/PL	Body depth at anus/PL	Body width at anus/PL	Pectoral fin length/PL	Pre-dorsal length/PL	Eye diameter/PL	Interorbital width/PL
SOU18011027-1	Trichiurus sp. nov.	Yogyakarta, Central Java Province, WPP-RI 573, Indonesia (8°10'S, 110°30'E); 2025.2.5	960.6	359.1	122.4	11	36	57.1	44	69.1	33.1	71.2	24.1	40.6	70.4	19.3	22.6	0.340852	0.159009	0.122529	0.192426	0.0921749	0.198273	0.0671122	0.11306	0.196046	0.0537455	0.0629351
SOU18011027-2	Trichiurus sp. nov.	Yogyakarta, Central Java Province, WPP-RI 573, Indonesia (8°10'S, 110°30'E); 2025.2.5	955.3	417.3	139.5	11	36	68.9	49.9	63.5	37.7	76.4	30.4	45.7	80.5	20.9	27.3	0.334292	0.165109	0.119578	0.152169	0.0903427	0.183082	0.0728493	0.109514	0.192907	0.0500839	0.0654206
SOU18011027-3	Trichiurus sp. nov.	Yogyakarta, Central Java Province, WPP-RI 573, Indonesia (8°10'S, 110°30'E); 2025.2.5	1019.9	342.9	108.6	11	36	57.1	40	60.9	34.5	64.4	22.9	37.1	69.4	18.4	20.9	0.31671	0.166521	0.116652	0.177603	0.100612	0.18781	0.0667833	0.108195	0.202391	0.05366	0.0609507
SOU18011027-4	Trichiurus sp. nov.	Yogyakarta, Central Java Province, WPP-RI 573, Indonesia (8°10'S, 110°30'E); 2025.2.5	1048	338	99	11	36	44.7	43.9	55.9	28.4	65.3	24.3	45.1	58.1	18.4	18.5	0.292899	0.132249	0.129882	0.165385	0.0840237	0.193195	0.0718935	0.133432	0.171893	0.0544379	0.0547337
SOU18011027-5	Trichiurus sp. nov.	Yogyakarta, Central Java Province, WPP-RI 573, Indonesia (8°10'S, 110°30'E); 2025.2.5	976.5	371.2	119.4	11	36	63.7	45.7	65.4	34.2	75.5	28.9	51.3	70.8	20.7	22.4	0.321659	0.171606	0.123114	0.176185	0.0921336	0.203394	0.0778556	0.1382	0.190733	0.0557651	0.0603448
SOU18011027-6	Trichiurus sp. nov.	Yogyakarta, Central Java Province, WPP-RI 573, Indonesia (8°10'S, 110°30'E); 2025.2.5	820.3	356.5	116.2	11	36	57.1	44.2	60.3	33.7	66.7	25.5	39	68.4	18.7	18.8	0.325947	0.160168	0.123983	0.169144	0.0945302	0.187097	0.0715288	0.109397	0.191865	0.0524544	0.0527349
SOU18011027-7	Trichiurus sp. nov.	Yogyakarta, Central Java Province, WPP-RI 573, Indonesia (8°10'S, 110°30'E); 2025.2.5	868.6	335.7	103.6	11	36	53.4	37.4	55.7	29.3	66.1	22.7	40.1	67.5	19.1	18.2	0.308609	0.159071	0.111409	0.165922	0.0872803	0.196902	0.0676199	0.119452	0.201072	0.056896	0.0542151
SOU18011027-8	Trichiurus sp. nov.	Yogyakarta, Central Java Province, WPP-RI 573, Indonesia (8°10'S, 110°30'E); 2025.2.5	920.2	362.2	117.3	11	36	62.3	43.9	58.8	31.8	73.3	25.4	48.6	71.7	20.6	20.5	0.323854	0.172004	0.121204	0.162341	0.0877968	0.202374	0.070127	0.13418	0.197957	0.0568747	0.0565986
SOU18011027-9	Trichiurus sp. nov.	Yogyakarta, Central Java Province, WPP-RI 573, Indonesia (8°10'S, 110°30'E); 2025.2.5	921	383.5	118.2	11	36	59.4	49.1	64.6	40.2	74.1	28.3	41.2	79.8	20.7	21.1	0.308214	0.154889	0.128031	0.168449	0.104824	0.19322	0.073794	0.107432	0.208083	0.0539765	0.0550196
SOU18011027-10	Trichiurus sp. nov.	Yogyakarta, Central Java Province, WPP-RI 573, Indonesia (8°10'S, 110°30'E); 2025.2.5	964.1	348.7	109.5	11	36	58.6	44.6	61.4	29.4	68.3	23.3	42.9	70.5	19.3	18.7	0.314024	0.168053	0.127904	0.176083	0.0843132	0.19587	0.0668196	0.123028	0.20218	0.0553484	0.0536278
SOU18011027-11	Trichiurus sp. nov.	Yogyakarta, Central Java Province, WPP-RI 573, Indonesia (8°10'S, 110°30'E); 2025.2.5	946.6	379.7	114.6	11	36	64.5	41.2	70.9	35.2	77.9	25.1	43.9	78	20.2	23.8	0.301817	0.169871	0.108507	0.186726	0.0927048	0.205162	0.0661048	0.115618	0.205425	0.0531999	0.0626811
SOU18011027-12	Trichiurus sp. nov.	Yogyakarta, Central Java Province, WPP-RI 573, Indonesia (8°10'S, 110°30'E); 2025.2.5	769.7	316.2	98.4	11	36	54.1	39.5	53.1	27.8	63.8	26.8	39	64.1	16.5	17.5	0.311195	0.171094	0.124921	0.167932	0.087919	0.201771	0.0847565	0.12334	0.20272	0.0521822	0.0553447
SOU18011027-13	Trichiurus sp. nov.	Yogyakarta, Central Java Province, WPP-RI 573, Indonesia (8°10'S, 110°30'E); 2025.2.5	1062.9	396	117.4	11	36	68.6	51.8	68.9	34.1	70	26.6	52.6	82.6	20.8	22.6	0.296465	0.173232	0.130808	0.17399	0.0861111	0.176768	0.0671717	0.132828	0.208586	0.0525253	0.0570707
SOU18011027-14	Trichiurus sp. nov.	Yogyakarta, Central Java Province, WPP-RI 573, Indonesia (8°10'S, 110°30'E); 2025.2.5	862	353.2	113.2	11	36	54.7	39.3	58.3	29	64.9	20.3	42.4	68.5	17.7	19	0.320498	0.15487	0.111268	0.165062	0.0821065	0.183749	0.0574745	0.120045	0.193941	0.0501133	0.0537939
SOU18011027-15	Trichiurus sp. nov.	Yogyakarta, Central Java Province, WPP-RI 573, Indonesia (8°10'S, 110°30'E); 2025.2.5	1102	433.9	129	11	36	74.9	51.1	78.6	46.9	80.2	28.2	64.4	93	22	25.8	0.297304	0.17262	0.117769	0.181148	0.108089	0.184835	0.0649919	0.148421	0.214335	0.0507029	0.0594607
SOU18011027-16	Trichiurus sp. nov.	Yogyakarta, Central Java Province, WPP-RI 573, Indonesia (8°10'S, 110°30'E); 2025.2.5	1202.3	472.2	157.2	11	36	83.1	53.6	72.8	39.4	75.6	27.4	57.2	103.9	20.3	23	0.33291	0.175985	0.113511	0.154172	0.0834392	0.160102	0.0580263	0.121135	0.220034	0.0429903	0.0487082
SOU18011028-1	Trichiurus lepturus	Bandar Lengeh, Iran (26°30'N, 55°00'E) 2025.1.4	731.8	328.1	114.5	11	40	58.4	48	51.2	23.4	50.5	15.8	51.8	72	22.7	16.7	0.348979	0.177995	0.146297	0.15605	0.0713197	0.153916	0.048156	0.157879	0.219445	0.0691862	0.0508991
SOU18011028-2	Trichiurus lepturus	Bandar Lengeh, Iran (26°30'N, 55°00'E) 2025.1.4	852.3	329.3	113.5	11	40	57.6	44.2	49.8	25.9	58.6	17.1	46.7	67	20.2	18	0.344671	0.174916	0.134224	0.15123	0.0786517	0.177953	0.0519283	0.141816	0.203462	0.0613422	0.0546614
SOU18011028-3	Trichiurus lepturus	Bandar Lengeh, Iran (26°30'N, 55°00'E) 2025.1.4	826.4	320.3	107.2	11	40	51.4	45.4	54.7	23.9	55.6	18.8	41.9	68.7	20.8	14.2	0.334686	0.160475	0.141742	0.170777	0.0746175	0.173587	0.058695	0.130815	0.214486	0.0649391	0.0443334
SOU18011028-4	Trichiurus lepturus	Bandar Lengeh, Iran (26°30'N, 55°00'E) 2025.1.4	704.8	310.6	107.7	10	40	52.1	43.4	49.2	22.5	55.5	18.2	42.2	72.1	20	15.5	0.346748	0.16774	0.13973	0.158403	0.0724404	0.178686	0.0585963	0.135866	0.232131	0.0643915	0.0499034
SOU18011028-5	Trichiurus lepturus	Bandar Lengeh, Iran (26°30'N, 55°00'E) 2025.1.4	728.2	328.5	113	10	40	58.8	46.6	50.5	27.4	57.7	18.9	46.5	74.1	20.5	19.5	0.343988	0.178995	0.141857	0.153729	0.0834094	0.175647	0.0575342	0.141553	0.225571	0.0624049	0.0593607
SOU18011029-1	Trichiurus nanhaiensis	Import from Indonesia	816.5	322.7	110.7	10	40	55	46.7	51.2	21.5	58.3	18.9	45.2	70.1	18.2	15.4	0.343043	0.170437	0.144716	0.158661	0.0666253	0.180663	0.0585683	0.140068	0.21723	0.0563991	0.0477223
SOU18011029-2	Trichiurus nanhaiensis	Import from Indonesia	782.1	274.7	99.6	10	40	49	37.2	50.2	17.9	54.4	19.5	34.6	58.7	16.9	13.9	0.362577	0.178376	0.13542	0.182745	0.065162	0.198034	0.0709865	0.125956	0.213688	0.0615217	0.0506007
SOU18011029-3	Trichiurus nanhaiensis	Import from Indonesia	758.6	269.8	98.6	10	40	46.5	36.8	48.5	17.1	53.6	17.9	32.5	61.2	15.7	12.1	0.365456	0.17235	0.136397	0.179763	0.0633803	0.198666	0.0663454	0.12046	0.226835	0.0581913	0.044848
SOU18011029-4	Trichiurus nanhaiensis	Import from Indonesia	616.7	240.4	77.4	10	40	44	31.9	40.8	16.3	48.9	14.6	30.4	57.2	14.9	11.8	0.321963	0.183028	0.132696	0.169717	0.0678037	0.203411	0.0607321	0.126456	0.237937	0.06198	0.0490849
SOU18011029-5	Trichiurus nanhaiensis	Import from Indonesia	792.2	290.3	107.6	10	40	50.4	39.5	48.7	21.5	53.2	19.9	35.7	68.6	17.3	12.9	0.370651	0.173614	0.136066	0.167757	0.0740613	0.183259	0.0685498	0.122976	0.236307	0.0595935	0.0444368
SOU18011029-6	Trichiurus nanhaiensis	Import from Indonesia	770.5	271.4	104.1	10	40	49.3	37.3	45	19.4	53.8	18.5	32.1	64.5	15.8	13.6	0.383567	0.181651	0.137436	0.165807	0.0714812	0.198231	0.0681651	0.118276	0.237657	0.0582167	0.0501105
SOU18011029-7	Trichiurus japonicus	Haijiao island, Zhoushan, Zhejiang Province,China(30° 44'N, 123° 9'E) 2025.8.12	740.1	240.3	90.7	11	41	41.9	28.9	43.3	17.4	44.9	13.4	22.4	64.7	13.5	10.7	0.377445	0.174365	0.120266	0.180191	0.0724095	0.18685	0.0557636	0.0932168	0.269247	0.0561798	0.0445277
SOU18011029-8	Trichiurus japonicus	Haijiao island, Zhoushan, Zhejiang Province,China(30° 44'N, 123° 9'E) 2025.8.12	758.8	242.2	92.4	11	41	42.4	26.7	39.2	19.2	46	14.5	28.5	59.8	14.4	11.1	0.381503	0.175062	0.110239	0.16185	0.0792733	0.189926	0.0598679	0.117671	0.246903	0.059455	0.0458299
SOU18011029-9	Trichiurus japonicus	Haijiao island, Zhoushan, Zhejiang Province,China(30° 44'N, 123° 9'E) 2025.8.12	840.2	276.1	95	10	41	47.8	36.7	47	18.5	51.8	17.9	30.3	66.8	16.8	12.1	0.344078	0.173126	0.132923	0.170228	0.0670047	0.187613	0.0648316	0.109743	0.241941	0.0608475	0.0438247
SOU18011029-10	Trichiurus japonicus	Haijiao island, Zhoushan, Zhejiang Province,China(30° 44'N, 123° 9'E) 2025.8.12	668.1	217.7	78.9	10	41	36.5	24.7	33.5	12.7	40.1	13.3	24.5	52.6	13.2	10.6	0.362425	0.167662	0.113459	0.153881	0.0583372	0.184198	0.0610932	0.11254	0.241617	0.0606339	0.0486909
SOU18011029-11	Trichiurus japonicus	Haijiao island, Zhoushan, Zhejiang Province,China(30° 44'N, 123° 9'E) 2025.8.12	648.9	214.8	77.2	10	41	37.8	25.2	35.5	16.3	39.2	13.3	24.3	55.2	13.8	11.1	0.359404	0.175978	0.117318	0.16527	0.0758845	0.182495	0.0619181	0.113128	0.256983	0.0642458	0.051676
SOU18011029-12	Trichiurus japonicus	Haijiao island, Zhoushan, Zhejiang Province,China(30° 44'N, 123° 9'E) 2025.8.12	677.8	201.4	68.2	10	41	36.5	23	34.6	13.3	40.1	12.9	23.8	45.9	12.3	9.6	0.33863	0.181231	0.114201	0.171797	0.0660377	0.199106	0.0640516	0.118173	0.227905	0.0610725	0.0476663
